# Single-cell analysis reveals different age-related somatic mutation profiles between stem and differentiated cells in human liver

**DOI:** 10.1101/547893

**Authors:** Kristina Brazhnik, Shixiang Sun, Omar Alani, Milan Kinkhabwala, Allan W. Wolkoff, Alexander Y. Maslov, Xiao Dong, Jan Vijg

**Author notes:** These authors contributed equally to this work (Kristina Brazhnik, Shixiang Sun). Correspondence to: K.B. and J.V.

## Abstract

Accumulating somatic mutations have been implicated in age-related cellular degeneration and death. Because of their random nature and low abundance, somatic mutations are difficult to detect except in single cells or clonal lineages. Here we show that in single hepatocytes from human liver, an organ normally exposed to high levels of genotoxic stress, somatic mutation frequencies are high and increase substantially with age. Significantly lower mutation frequencies were observed in liver stem cells and organoids derived from them. These results could explain the increased age-related incidence of liver disease in humans and stress the importance of stem cells in maintaining genome integrity.
