## Supplementary tables for "Single-cell analysis reveals different age-related somatic mutation profiles between stem and differentiated cells in human liver"

### Sheet: Table S1
Number	Donor ID	Age	Gender	Diagnosis	Liver status	Tobacco/ alcohol/ drug use	Serologies (HBV/HCV/ HIV/EBV/ CMV)	Tissue/ method	Cells
1	Lonza 5	5 mos.	Male	Anoxia	Normal	N/N/N	Negative	Perfused liver	Hepatocytes
2	Lonza 4	18 yrs.	Female	Anoxia, cerebral edema	Normal	N/N/N	Negative	Perfused liver
3	Lonza 8	22 yrs.	Female	Pneumonia	Normal	N/N/N	EBV	Perfused liver
4	LonzaKH/LH1	30 yrs.	Male	Gunshot to head	Normal	Y/N/N	EBV	Perfused liver
5	Lonza 6	51 yrs.	Female	Stroke	Normal	N/N/N	CMV	Perfused liver
6	Lonza 2	56 yrs.	Male	Cardiac arrest	Normal	Y/N/Y	Negative	Perfused liver
7	Lonza 7	75 yrs.	Male	Head trauma	Normal	N/Y/Y	Negative	Perfused liver
8	Lonza 3	77 yrs.	Male	Anoxia, cardiac arrest	Normal	N/N/N	Negative	Perfused liver
9	LSC	1 yrs.	Male	NA	Normal	N/N/N	NA	Perfused liver, stem cell culture	Neonatal LSCs
1	LSC 5	5 mos.	Male	Anoxia	Normal	N/N/N	Negative	Perfused liver, stem cell culture
2	LSC 4	18 yrs.	Female	Anoxia, cerebral edema	Normal	N/N/N	Negative	Perfused liver, stem cell culture	Adult LSCs

### Sheet: Table S2
Tissue	Donor ID	Sample ID	Type	Age (yr)	Gender	# raw read pairs (150bp paired)	Average depth	% Genome
								≥ 20x	≥ 10x	≥ 5x	at 0x
Liver	Lonza5	Lonza5_Bulk	Bulk	0.42	Male	363620250	30.7	0.823	0.899	0.906	0.09
	Lonza5	Lonza5_H1	single cell	0.42	Male	329247329	31	0.44	0.617	0.734	0.144
	Lonza5	Lonza5_H2	single cell	0.42	Male	364469951	35.2	0.43	0.558	0.646	0.186
	Lonza5	Lonza5_H3	single cell	0.42	Male	321458270	29.1	0.457	0.66	0.778	0.124
	Lonza4	Lonza5_H4	single cell	0.42	Male	352542316	33.8	0.457	0.594	0.675	0.177
	Lonza4	Lonza4_Bulk	Bulk	18	Female	412325655	35.3	0.873	0.898	0.901	0.095
	Lonza4	Lonza4_H1	single cell	18	Female	378048481	32.9	0.572	0.787	0.867	0.1
	Lonza4	Lonza4_H2	single cell	18	Female	311786458	28	0.537	0.791	0.873	0.099
	Lonza4	Lonza4_H3	single cell	18	Female	315199401	28.3	0.574	0.817	0.88	0.099
	Lonza4	Lonza4_H4	single cell	18	Female	334914732	31.8	0.407	0.563	0.686	0.148
	Lonza8	Lonza8_Bulk	Bulk	22	Female	327841787	27.4	0.797	0.896	0.901	0.095
	Lonza8	Lonza8_H1	single cell	22	Female	341525992	29	0.593	0.833	0.885	0.098
	Lonza8	Lonza8_H2	single cell	22	Female	323474273	27.8	0.587	0.835	0.885	0.099
	Lonza8	Lonza8_H3	single cell	22	Female	332796806	28.3	0.588	0.832	0.885	0.099
	Lonza8	Lonza8_H4	single cell	22	Female	324547689	27.9	0.544	0.796	0.874	0.1
	Lonza	Lonza_KH1_Bulk	Bulk	30	Male	334499931	25.6	0.725	0.891	0.906	0.09
	Lonza	Lonza_KH1_11F	single cell	30	Male	252315620	20.4	0.354	0.626	0.784	0.112
	Lonza	Lonza_KH1_1F	single cell	30	Male	237918566	19.6	0.297	0.535	0.713	0.128
	Lonza	Lonza_LH1_1F	single cell	30	Male	225468813	18.6	0.307	0.581	0.759	0.115
	Lonza	Lonza_LH1_5F	single cell	30	Male	262544961	21.2	0.346	0.591	0.751	0.121
	Lonza6	Lonza6_Bulk	Bulk	51	Female	298259859	24.7	0.712	0.894	0.9	0.096
	Lonza6	Lonza6_H1	single cell	51	Female	305558047	29.9	0.32	0.47	0.603	0.207
	Lonza6	Lonza6_H2	single cell	51	Female	327195293	28.5	0.541	0.776	0.861	0.102
	Lonza6	Lonza6_H3	single cell	51	Female	314111303	28.5	0.427	0.603	0.722	0.138
	Lonza6	Lonza6_H4	single cell	51	Female	297517454	27.4	0.4	0.59	0.719	0.149
	Lonza2	Lonza2_Bulk	Bulk	56	Male	300065597	26.9	0.76	0.892	0.905	0.09
	Lonza2	Lonza2_H1	single cell	56	Male	375088550	35	0.448	0.601	0.713	0.146
	Lonza2	Lonza2_H2	single cell	56	Male	353143259	32.8	0.453	0.636	0.754	0.134
	Lonza2	Lonza2_H3	single cell	56	Male	324942890	29.8	0.458	0.665	0.786	0.119
	Lonza2	Lonza2_H4	single cell	56	Male	390631344	34.9	0.538	0.723	0.818	0.112
	Lonza7	Lonza7_Bulk	Bulk	75	Male	294152619	23.1	0.599	0.875	0.902	0.092
	Lonza7	Lonza7_H1	single cell	75	Male	308125748	26.7	0.562	0.825	0.887	0.093
	Lonza7	Lonza7_H2	single cell	75	Male	304504292	27.2	0.452	0.667	0.788	0.118
	Lonza7	Lonza7_H3	single cell	75	Male	306313020	27	0.513	0.763	0.858	0.098
	Lonza7	Lonza7_H4	single cell	75	Male	299302407	26.5	0.453	0.694	0.817	0.106
	Lonza3	Lonza3_Bulk	Bulk	77	Male	306830541	27.1	0.77	0.893	0.906	0.09
	Lonza3	Lonza3_H1	single cell	77	Male	331468646	30.1	0.528	0.773	0.869	0.094
	Lonza3	Lonza3_H2	single cell	77	Male	334338670	32	0.467	0.638	0.747	0.131
	Lonza3	Lonza3_H3	single cell	77	Male	299349863	28	0.458	0.673	0.793	0.117
	Lonza3	Lonza3_H4	single cell	77	Male	388391688	39.5	0.437	0.576	0.682	0.176
	Lonza5	LSC5-pcl1Bulk	clone	0.42	Male	342261922	28.2	0.783	0.893	0.904	0.091
	Lonza5	LSC5-pcl3Bulk	clone	0.42	Male	300976381	24.8	0.697	0.886	0.904	0.091
	Lonza5	LSC5-pcl5Bulk	clone	0.42	Male	324707535	26.8	0.758	0.891	0.904	0.091
	Lonza5	LSC5-pcl12	single cell	0.42	Male	355292115	30.7	0.618	0.835	0.889	0.093
	Lonza5	LSC5-pcl32	single cell	0.42	Male	328102949	28.8	0.537	0.77	0.86	0.098
	Lonza5	LSC5-pcl52	single cell	0.42	Male	335369600	31.7	0.404	0.567	0.688	0.165
	LSC	LSC_Bulk	Bulk	1	Male	314641629	28.7	0.776	0.892	0.904	0.091
	LSC	LSC_P_clone1	clone	1	Male	356369707	32	0.836	0.899	0.906	0.09
	LSC	LSC_P_clone3	clone	1	Male	323645651	28.9	0.803	0.895	0.905	0.09
	LSC	LSC_P_clone4	clone	1	Male	332266433	29.4	0.81	0.896	0.905	0.09
	LSC	LSC_SC_1_2	single cell	1	Male	317548419	26.9	0.395	0.634	0.782	0.113
	LSC	LSC_SC_3_4	single cell	1	Male	328570236	28.2	0.5	0.775	0.872	0.094
	LSC	LSC_SC_4_2	single cell	1	Male	332760269	26.4	0.377	0.654	0.813	0.1
	Lonza4	LSC4-pcl2Bulk	clone	18	Female	321767940	26.4	0.759	0.894	0.899	0.097
	Lonza4	LSC4-pcl3Bulk	clone	18	Female	312006412	26.5	0.77	0.894	0.9	0.096
	Lonza4	LSC4-pcl21	single cell	18	Female	329920204	28.3	0.581	0.828	0.885	0.098
	Lonza4	LSC4-pcl22	single cell	18	Female	332486953	28.4	0.59	0.833	0.886	0.098
	Lonza4	LSC4-pcl32	single cell	18	Female	334002883	28.9	0.576	0.805	0.874	0.099
	Lonza4	LSC4-pcl34	single cell	18	Female	303461222	26.6	0.441	0.671	0.804	0.109

### Sheet: Table S3
Species	Cells	Donor	Age	Sample ID	Raw SNVs called (surveyed genome)	Surveyed genome, %	SNV frequency per b.p. (whole genome)	SNVs per diploid cell	Number of mitoses	Corrected SNV frequency per b.p. per mitosis (whole genome)	Corrceted SNVs per diploid cell per mitosis
Human	Hepatocytes	1	5 mos.	Lonza5-H1	373	40.8037	1.45681e-07	914.133	45.4832	3.20295e-09	20.0982
				Lonza5-H2	447	39.2479	1.81503e-07	1138.91		3.99054e-09	25.0403
				Lonza5-H3	289	42.2765	1.08941e-07	683.595		2.39519e-09	15.0296
				Lonza5-H4	716	42.1191	2.70911e-07	1699.94		5.95628e-09	37.3751
				Median			1.63592e-07	1026.52		3.59675e-09	22.5693
				SD			6.94077e-08	435.527		1.52601e-09	9.57555
		2	18 yrs.	Lonza4-H1	679	52.6492	2.05528e-07	1289.67	61.525	3.34056e-09	20.9617
				Lonza4-H2	343	49.6077	1.10189e-07	691.425		1.79096e-09	11.2381
				Lonza4-H3	189	52.9135	5.69231e-08	357.187		9.25202e-10	5.80556
				Lonza4-H4	13251	37.1805	5.67971e-06	35639.7		9.23155e-08	579.271	*Outlier, not included into statistical model
				Median*			1.10189e-07	691.425		1.79096e-09	11.2381
				SD*			7.52886e-08	472.429		1.22371e-09	7.67865
		3	22 yrs.	Lonza8-H1	443	50.3316	1.40267e-07	880.162	65.175	2.15216e-09	13.5046
				Lonza8-H2	215	49.8346	6.87543e-08	431.427		1.05492e-09	6.61951
				Lonza8-H3	675	49.7248	2.16333e-07	1357.47		3.31927e-09	20.8281
				Lonza8-H4	497	45.9947	1.72203e-07	1080.56		2.64216e-09	16.5793
				Median			1.56235e-07	980.36		2.39716e-09	15.042
				SD			6.21483e-08	389.975		9.5356e-10	5.9835
		4	30 yrs.	KH1_11F	649	29.0726	3.55757e-07	2232.35	72.475	4.90869e-09	30.8016
				KH1_1F	616	24.1372	4.06712e-07	2552.08		5.61175e-09	35.2132
				LH1_1F	689	25.1215	4.37086e-07	2742.67		6.03085e-09	37.843
				LH1_5F	645	28.0482	3.66478e-07	2299.62		5.05661e-09	31.7298
				Median			3.86595e-07	2425.85		5.33418e-09	33.4715
				SD			3.74748e-08	235.151		5.17072e-10	3.24458
		5	51 yrs.	Lonza6-H1	903	24.1588	5.9567e-07	3737.77	91.6375	6.50028e-09	40.7887
				Lonza6-H2	1019	40.9487	3.96576e-07	2488.48		4.32766e-09	27.1557
				Lonza6-H3	713	32.3027	3.51758e-07	2207.25		3.83858e-09	24.0867
				Lonza6-H4	1224	30.1925	6.46063e-07	4053.99		7.0502e-09	44.2394
				Median			4.96123e-07	3113.12		5.41397e-09	33.9722
				SD			1.45069e-07	910.292		1.58307e-09	9.93362
		6	56 yrs.	Lonza2-H1	2000	38.4205	8.29583e-07	5205.55	96.2	8.62352e-09	54.1118
				Lonza2-H2	1804	39.0484	7.36252e-07	4619.91		7.65335e-09	48.024
				Lonza2-H3	2039	39.1935	8.2908e-07	5202.4		8.61829e-09	54.079
				Lonza2-H4	2196	46.1925	7.57623e-07	4754.02		7.8755e-09	49.418
				Median			7.93351e-07	4978.21		8.2469e-09	51.7485
				SD			4.8364e-08	303.479		5.02744e-10	3.15467
		7	75 yrs.	Lonza7-H1	1972	40.4877	7.76205e-07	4870.62	113.537	6.83655e-09	42.8988
				Lonza7-H2	1407	31.6406	7.08666e-07	4446.82		6.24169e-09	39.1661
				Lonza7-H3	1586	36.4656	6.93127e-07	4349.31		6.10483e-09	38.3072
				Lonza7-H4	1629	32.814	7.91141e-07	4964.34		6.96811e-09	43.7242
				Median			7.42436e-07	4658.72		6.53912e-09	41.0324
				SD			4.85945e-08	304.926		4.28004e-10	2.68569
		8	77 yrs.	Lonza3-H1	1663	46.0427	5.75604e-07	3611.86	115.363	4.98953e-09	31.3088
				Lonza3-H2	2044	40.6887	8.0057e-07	5023.5		6.9396e-09	43.5454
				Lonza3-H3	1710	39.9111	6.82802e-07	4284.52		5.91875e-09	37.1396
				Lonza3-H4	1852	38.0493	7.75687e-07	4867.36		6.72391e-09	42.1919
				Median			7.29245e-07	4575.94		6.32133e-09	39.6658
				SD			1.02164e-07	641.07		8.85591e-10	5.557
	Neonatal LSCs	1	5 mos. clones	LSC5-pcl1Bulk	437	74.3244	9.37006e-08	587.963	78.4832	1.19389e-09	7.49157
				LSC5-pcl3Bulk	485	66.6483	1.1597e-07	727.7		1.47764e-09	9.27205
				LSC5-pcl5Bulk	518	72.1014	1.14493e-07	718.432		1.45882e-09	9.15396
				Median			1.14493e-07	718.432		1.45882e-09	9.15396
				SD			1.24527e-08	78.1396		1.58667e-10	0.995621
			5 mos. single cells	LSC5-pcl12	533	57.7034	1.47204e-07	923.689	100.383	1.46642e-09	9.20163
				LSC5-pcl32	570	50.0941	1.81335e-07	1137.86		1.80642e-09	11.3352
				LSC5-pcl52	610	37.4541	2.59551e-07	1628.66		2.5856e-09	16.2244
				Median			1.81335e-07	1137.86		1.80642e-09	11.3352
				SD			5.75973e-08	361.418		5.73774e-10	3.60038
		12	1 yr. clones	LSC_P_clone1	868	74.9491	1.84563e-07	1158.12	88.0125	2.09701e-09	13.1586
				LSC_P_clone3	1047	72.6172	2.29774e-07	1441.81		2.61069e-09	16.3819
				LSC_P_clone4	1074	73.1781	2.33892e-07	1467.65		2.65749e-09	16.6755
				Median			2.29774e-07	1441.81		2.61069e-09	16.3819
				SD			2.73686e-08	171.735		3.10963e-10	1.95126
			1 yr. single cells	LSC_SC_1_2	468	34.2652	2.17663e-07	1365.82	112.512	1.93457e-09	12.1392
				LSC_SC_3_4	653	44.0862	2.36049e-07	1481.19		2.09798e-09	13.1647
				LSC_SC_4_2	593	32.5879	2.89995e-07	1819.69		2.57745e-09	16.1733
				Median			2.36049e-07	1481.19		2.09798e-09	13.1647
				SD			3.75946e-08	235.903		3.34137e-10	2.09668
	Adult LSCs	2	18 yrs. clones	LSC4-pcl2Bulk	469	70.1223	1.06588e-07	668.831	94.525	1.12762e-09	7.07571
				LSC4-pcl3Bulk	547	71.1679	1.22489e-07	768.604		1.29583e-09	8.13123
				Median			1.14538e-07	718.718		1.21173e-09	7.60347
				SD			1.12432e-08	70.5503		1.18945e-10	0.746367
				LSC4-pcl21	402	53.5058	1.19734e-07	751.321	116.425	1.02842e-09	6.45326
			18 yrs. single cells	LSC4-pcl22	408	54.3958	1.19533e-07	750.058		1.02669e-09	6.44242
				LSC4-pcl32	535	52.8174	1.61424e-07	1012.92		1.38651e-09	8.70022
				LSC4-pcl34	489	40.6307	1.91799e-07	1203.52		1.64741e-09	10.3373
				Median			1.40579e-07	882.122		1.20747e-09	7.57674
				SD			3.51561e-08	220.601		3.01964e-10	1.89479

### Sheet: Table S4
Sample ID	C>A	C>G	C>T	T>A	T>C	T>G	C>T at CpG	C>T at other
Lonza5_H1	296.542	46.5644	384.769	34.3106	132.341	19.6061	73.5227	311.246
Lonza5_H2	596.21	43.3144	349.063	45.8623	94.2726	10.1916	63.6977	285.366
Lonza5_H3	177.403	23.6538	345.345	26.0192	99.3459	11.8269	49.673	295.672
Lonza5_H4	1241.72	33.2391	349.011	14.2453	45.1102	16.6196	45.1102	303.9
Lonza4_H1	520.426	188.037	286.804	75.9746	184.238	34.1886	34.1886	252.616
Lonza4_H2	199.566	169.328	135.06	48.3796	92.7275	46.3637	18.1423	116.917
Lonza4_H3	98.2737	43.4672	100.164	41.5773	58.5862	15.119	9.44939	90.7142
Lonza8_H1	105.302	59.6046	439.088	75.4992	147.025	53.6442	29.8023	409.285
Lonza8_H2	74.2455	34.1128	130.431	80.2654	84.2787	28.0929	12.0398	118.392
Lonza8_H3	213.174	90.4982	436.402	263.45	265.461	88.4871	24.1329	412.27
Lonza8_H4	150.017	121.753	389.175	97.8373	241.332	80.444	32.6124	356.563
Lonza_KH1_11F	722.331	120.388	536.588	230.458	457.476	165.104	58.4744	478.114
Lonza_KH1_1F	899.028	165.719	700.164	240.293	451.585	95.2886	70.4307	629.734
Lonza_LH1_1F	995.164	167.188	692.634	262.723	521.466	103.497	71.6518	620.983
Lonza_LH1_5F	730.886	160.438	645.319	188.961	477.75	96.263	106.959	538.36
Lonza2_H1	1186.87	359.183	1327.42	632.475	1374.27	325.347	143.153	1184.26
Lonza2_H2	934.738	330.36	1193.39	578.77	1239.49	343.164	117.803	1075.59
Lonza2_H3	1173.67	359.754	1186.42	635.31	1564.04	283.211	102.058	1084.36
Lonza2_H4	963.359	409.157	1034.8	519.565	1424.47	402.663	108.243	926.557
Lonza3_H1	634.194	278.003	890.478	377.91	1077.26	354.019	110.767	779.711
Lonza3_H2	1887.5	292.464	1054.35	410.433	1103.5	275.26	110.596	943.75
Lonza3_H3	1089.92	315.702	1162.58	325.724	1142.54	248.051	172.884	989.7
Lonza3_H4	1011.84	294.355	1521.71	523.005	1235.24	281.214	178.715	1342.99
Lonza6_H1	952.035	215.243	1212.81	318.725	865.11	173.85	161.432	1051.38
Lonza6_H2	537.257	200.25	605.635	324.796	671.572	148.967	100.125	505.51
Lonza6_H3	547.943	167.169	560.326	191.935	597.474	142.403	71.2016	489.124
Lonza6_H4	1689.16	218.597	920.759	311.336	675.665	238.47	132.483	788.275
Lonza7_H1	810.123	348.254	1136.15	629.821	1551.09	395.182	81.5063	1054.64
Lonza7_H2	771.161	353.976	1020.84	515.161	1453.83	331.852	82.1729	938.667
Lonza7_H3	778.817	340.047	888.509	562.174	1373.9	405.862	93.2386	795.27
Lonza7_H4	856.341	377.887	1097.09	649.113	1560.31	423.599	109.709	987.382
LSC_P_clone1	276.187	116.079	137.427	102.736	381.592	144.098	5.33695	132.09
LSC_P_clone3	431.028	161.119	201.054	110.167	404.863	133.577	19.2792	181.775
LSC_P_clone4	505.616	148.952	195.414	121.621	344.365	151.685	13.6653	181.748
LSC4_pcl2Bulk	312.311	52.7649	94.1212	35.652	119.791	54.191	2.85216	91.2691
LSC4_pcl3Bulk	328.8	74.4717	96.9538	66.041	148.943	53.3948	8.43076	88.523
LSC5_pcl1Bulk	197.782	68.6181	83.4181	55.1636	126.473	56.509	4.03636	79.3817
LSC5_pcl3Bulk	333.092	64.5178	108.03	34.5095	130.536	57.0157	10.5029	97.5269
LSC5_pcl5Bulk	270.452	83.2161	101.246	48.5427	141.467	73.5076	11.0955	90.1508
LSC_SC_1_2	376.475	134.247	332.699	70.0419	321.025	131.328	26.2657	306.433
LSC_SC_3_4	526.242	140.634	254.048	102.073	315.291	142.902	15.878	238.17
LSC_SC_4_2	610.656	165.706	408.127	125.814	389.715	119.676	42.9607	365.166
LSC4_pcl21	325.199	52.3308	147.648	48.5929	136.434	41.1171	11.2137	136.434
LSC4_pcl22	336.423	55.1513	145.232	27.5757	136.04	49.6362	7.35351	137.878
LSC4_pcl32	412.743	94.6657	206.371	73.8393	155.252	70.0526	20.8265	185.545
LSC4_pcl34	472.549	98.4477	270.731	100.909	182.128	78.7581	14.7672	255.964
LSC5_pcl12	332.736	102.247	169.834	69.32	159.436	90.116	15.597	154.237
LSC5_pcl32	427.196	131.752	255.519	57.8911	181.658	83.8423	15.97	239.549
LSC5_pcl52	315.052	106.797	603.405	152.186	344.421	106.797	53.3987	550.006

### Sheet: Table S5
COSMIC/Bamford et al., Br J Cancer 2004	L1	L2	LSC1	LSC2	COSMIC (https://cancer.sanger.ac.uk/cosmic/signatures) annotation			Alexandrov et al., Nature 2013	L1	L2	LSC1	LSC2	Alexandrov et al., Nature 2013 anntotation			Blokzijl et al., Nature 2016	L1	L2	Alexandrov et al., Nature 2013 anntotation
1	0.413	0.286	0.576332	0.255224				1A	0.415	0.289	0.578183	0.257754				A	0.92	0.623	Liver-specific signature
2	0.268	0.22	0.367745	0.188681				1B	0.761	0.582	0.860572	0.559198				B	0.343	0.26
3	0.794	0.75	0.757813	0.749823				2	0.336	0.334	0.424093	0.314051				C	0.746	0.859	Proliferating signature (all organoids)
4	0.699	0.753	0.528873	0.731827				3	0.822	0.776	0.76947	0.773203	Breast, ovarian, and pancreatic cancer
5	0.945	0.757	0.918328	0.767736	All cancer types and most cancer samples			4	0.699	0.753	0.528873	0.731827
6	0.481	0.3	0.558889	0.262533				5	0.946	0.758	0.917934	0.767884	All cancer types and most cancer samples				LSC1	LSC2
7	0.369	0.231	0.451229	0.185902				6	0.481	0.3	0.558889	0.262533				L1	0.914057	0.762772
8	0.75	0.805	0.690278	0.798997	Breast cancer and medulloblastoma			7	0.369	0.231	0.451229	0.185902				L2	0.610389	0.988091
9	0.637	0.635	0.612224	0.677281				8	0.747	0.844	0.705475	0.837023	Breast cancer and medulloblastoma
10	0.23	0.545	0.18429	0.535073				9	0.637	0.635	0.612224	0.677281
11	0.467	0.274	0.518328	0.206586				10	0.23	0.545	0.18429	0.535073
12	0.767	0.518	0.675811	0.57796				11	0.467	0.274	0.518328	0.206586
13	0.176	0.241	0.224665	0.242195				12	0.767	0.518	0.675811	0.57796
14	0.501	0.521	0.497064	0.470771				13	0.227	0.27	0.296129	0.264005
15	0.449	0.293	0.452132	0.255432				14	0.501	0.521	0.497064	0.470771
16	0.882	0.675	0.842814	0.718524	Liver cancer			15	0.449	0.293	0.452132	0.255432
17	0.249	0.211	0.243617	0.229166				16	0.882	0.675	0.842814	0.718524	Liver cancer
18	0.465	0.82	0.31444	0.798743	Neuroblastoma, breast and stomach carcinomas			17	0.251	0.213	0.245866	0.23052
19	0.675	0.423	0.725977	0.359756				18	0.443	0.791	0.298686	0.772389
20	0.656	0.467	0.615292	0.453065				19	0.675	0.423	0.725977	0.359756
21	0.509	0.29	0.458846	0.327202				20	0.645	0.459	0.602194	0.446452
22	0.288	0.143	0.259304	0.159846				21	0.509	0.29	0.458846	0.327202
23	0.476	0.249	0.487752	0.178214				R1	0.133	0.142	0.145948	0.135252
24	0.564	0.636	0.406512	0.604408				R2	0.283	0.346	0.229187	0.349877
25	0.71	0.581	0.690057	0.597162				R3	0.576	0.432	0.48986	0.469801
26	0.678	0.412	0.638508	0.469161				U1	0.671	0.565	0.642105	0.582387
27	0.202	0.145	0.197019	0.147585				U2	0.902	0.793	0.887943	0.778303	Eventually described in liver cancer
28	0.243	0.207	0.256835	0.239421
29	0.6	0.732	0.485233	0.702805
30	0.587	0.38	0.660693	0.312375

### Sheet: Table S6
Total genome																	Functional genome
	Absolute SNV frequency								Ratio to Total									Absolute SNV frequency
Sample ID	Total	Intergenic	Exon	Intron	Promoter	UTR5	UTR3	TFBS	Intergenic	Exon	Intron	Promoter	UTR5	UTR3	TFBS		Sample ID	Total	Exon	Promoter	UTR5	UTR3	ATAC	Exon	Promoter	UTR5	UTR3	ATAC
LSC5_pcl12	1.47204e-07	1.7756e-07	7.88801e-08	1.27244e-07	9.02121e-08	1.79239e-07	5.81433e-08	1.23617e-07	1.20622	0.535857	0.864407	0.612838	1.21762	0.394985	0.839772		LSC5_pcl12	1.47204e-07	1.86955e-08	4.35011e-08	2.0262e-07	0	1.57406e-07	0.127004	0.295516	1.37646	0	1.06931
LSC5_pcl32	1.81335e-07	2.03398e-07	1.58759e-07	1.64696e-07	1.87283e-07	2.05198e-07	1.57305e-07	1.59577e-07	1.12167	0.875505	0.90824	1.0328	1.1316	0.867484	0.880015		LSC5_pcl32	1.81335e-07	4.3105e-08	1.31969e-07	0	5.00202e-08	2.62702e-07	0.237709	0.727764	0	0.275845	1.44871
LSC5_pcl52	2.59551e-07	2.79212e-07	2.52869e-07	2.43677e-07	2.46233e-07	2.75845e-07	2.66076e-07	2.69658e-07	1.07575	0.974257	0.938839	0.948687	1.06278	1.02514	1.03894		LSC5_pcl52	2.59551e-07	2.85713e-07	3.13085e-07	6.18454e-07	2.60158e-07	2.33778e-07	1.1008	1.20626	2.38278	1.00234	0.900702
LSC_SC_1_2	2.17663e-07	2.65196e-07	2.15172e-07	1.82438e-07	2.16577e-07	1.18529e-07	1.54129e-07	1.80158e-07	1.21838	0.988554	0.838168	0.995009	0.544551	0.708106	0.82769		LSC_SC_1_2	2.17663e-07	1.92025e-07	1.47325e-07	0	2.22282e-07	2.11426e-07	0.882212	0.676849	0	1.02122	0.971344
LSC_SC_3_4	2.36049e-07	2.75894e-07	1.78811e-07	2.0747e-07	1.66921e-07	3.37129e-07	1.19275e-07	1.8933e-07	1.1688	0.757514	0.878928	0.707146	1.42821	0.505296	0.802077		LSC_SC_3_4	2.36049e-07	1.88335e-07	2.01107e-07	2.60561e-07	1.07902e-07	9.95727e-08	0.797863	0.851972	1.10384	0.457117	0.42183
LSC_SC_4_2	2.89995e-07	3.37459e-07	2.37396e-07	2.55493e-07	2.05426e-07	5.2229e-07	1.18254e-07	2.66402e-07	1.16367	0.818619	0.881026	0.708378	1.80103	0.407778	0.918642		LSC_SC_4_2	2.89995e-07	1.40663e-07	1.95384e-07	2.96408e-07	6.61267e-08	3.46207e-07	0.485053	0.67375	1.02211	0.228027	1.19384
LSC4_pcl21	1.19734e-07	1.34802e-07	9.60293e-08	1.09236e-07	9.90715e-08	0	1.02369e-07	1.05942e-07	1.12585	0.802021	0.912319	0.827429	0	0.854971	0.884811		LSC4_pcl21	1.19734e-07	7.74771e-08	4.49376e-08	0	9.0158e-08	0	0.647076	0.375312	0	0.752985	0
LSC4_pcl22	1.19533e-07	1.33972e-07	1.30411e-07	1.0661e-07	8.1426e-08	0	4.05292e-08	8.34177e-08	1.12079	1.091	0.891884	0.681201	0	0.339063	0.697864		LSC4_pcl22	1.19533e-07	5.84138e-08	4.5665e-08	0	0	0	0.488683	0.382029	0	0	0
LSC4_pcl32	1.61424e-07	1.77582e-07	1.12088e-07	1.52114e-07	1.33116e-07	9.32171e-08	1.03112e-07	1.284e-07	1.10009	0.694372	0.942322	0.824632	0.577466	0.638763	0.79542		LSC4_pcl32	1.61424e-07	1.37765e-07	7.56232e-08	0	1.36928e-07	2.39925e-07	0.853431	0.468474	0	0.848248	1.4863
LSC4_pcl34	1.91799e-07	2.16014e-07	1.20355e-07	1.77909e-07	1.21431e-07	1.24943e-07	1.34742e-07	1.48914e-07	1.12625	0.627507	0.927578	0.633117	0.651428	0.702518	0.776405		LSC4_pcl34	1.91799e-07	1.80334e-07	1.20219e-07	2.74996e-07	1.76895e-07	3.13348e-07	0.940221	0.626794	1.43377	0.922295	1.63373
LSC5_pcl1Bulk	9.37006e-08	1.14304e-07	3.64146e-08	8.0602e-08	5.72292e-08	0	4.60021e-08	7.52524e-08	1.21988	0.388627	0.860208	0.610767	0	0.490948	0.803115		LSC5_pcl1Bulk	9.37006e-08	2.96177e-08	3.34214e-08	0	3.43767e-08	6.24355e-08	0.316088	0.356683	0	0.366878	0.66633
LSC5_pcl3Bulk	1.1597e-07	1.34484e-07	8.21115e-08	1.02773e-07	5.33273e-08	1.62582e-07	3.42261e-08	9.11302e-08	1.15965	0.708042	0.886205	0.459838	1.40193	0.295129	0.785809		LSC5_pcl3Bulk	1.1597e-07	5.01007e-08	5.0719e-08	0	7.6734e-08	7.34911e-08	0.432015	0.437346	0	0.661672	0.633708
LSC5_pcl5Bulk	1.14493e-07	1.36007e-07	8.50212e-08	9.84497e-08	6.53831e-08	7.0726e-08	3.13852e-08	9.64652e-08	1.18791	0.74259	0.859877	0.571067	0.617733	0.274124	0.842543		LSC5_pcl5Bulk	1.14493e-07	1.51273e-08	5.67737e-08	0	0	6.23895e-08	0.132124	0.495871	0	0	0.54492
LSC_P_clone1	1.84563e-07	2.25146e-07	1.26953e-07	1.53876e-07	9.5852e-08	1.35591e-07	9.46845e-08	1.27708e-07	1.21988	0.687855	0.833732	0.519345	0.734659	0.513019	0.691949		LSC_P_clone1	1.84563e-07	1.07625e-07	6.94872e-08	1.49982e-07	7.17278e-08	5.59486e-08	0.583135	0.376495	0.812634	0.388635	0.30314
LSC_P_clone3	2.29774e-07	2.8047e-07	1.53707e-07	1.91701e-07	1.38908e-07	1.43409e-07	8.13828e-08	1.9513e-07	1.22064	0.668948	0.834303	0.604543	0.624132	0.354187	0.849227		LSC_P_clone3	2.29774e-07	1.11584e-07	8.45457e-08	1.58544e-07	7.3939e-08	1.19073e-07	0.485628	0.367952	0.690003	0.321791	0.51822
LSC_P_clone4	2.33892e-07	2.8116e-07	1.52353e-07	1.99325e-07	1.58735e-07	2.14178e-07	9.66727e-08	1.85107e-07	1.20209	0.651381	0.852207	0.678669	0.915713	0.413322	0.791419		LSC_P_clone4	2.33892e-07	7.8874e-08	9.55231e-08	3.15469e-07	7.3076e-08	5.97403e-08	0.337224	0.408407	1.34878	0.312435	0.255418
LSC4_pcl2Bulk	1.06588e-07	1.20275e-07	8.24449e-08	9.68041e-08	6.40579e-08	7.33592e-08	4.86423e-08	8.2025e-08	1.12841	0.77349	0.908206	0.600985	0.688249	0.456357	0.769551		LSC4_pcl2Bulk	1.06588e-07	3.12275e-08	3.51041e-08	0	0	0	0.292974	0.329343	0	0	0
LSC4_pcl3Bulk	1.22489e-07	1.16458e-07	5.79546e-08	1.07813e-07	9.22981e-08	6.67593e-08	6.28805e-08	1.00586e-07	0.950769	0.473143	0.880189	0.753525	0.545025	0.513358	0.821189		LSC4_pcl3Bulk	1.22489e-07	5.9277e-08	5.53284e-08	1.43442e-07	3.50012e-08	1.72715e-07	0.483939	0.451703	1.17107	0.285751	1.41005
Lonza5-H1	1.45681e-07	1.45169e-07	1.74653e-07	1.43741e-07	1.67799e-07	1.22285e-07	1.36199e-07	1.41032e-07	0.99649	1.19888	0.986684	1.15183	0.839407	0.934915	0.968088		Lonza5-H1	1.45681e-07	1.55779e-07	1.5961e-07	0	1.8017e-07	0	1.06932	1.09562	0	1.23675	0
Lonza5-H2	1.81503e-07	1.89746e-07	1.32336e-07	1.78462e-07	9.20051e-08	1.20191e-07	1.70513e-07	1.97011e-07	1.04541	0.72911	0.983244	0.506907	0.6622	0.939452	1.08544		Lonza5-H2	1.81503e-07	1.06664e-07	8.04013e-08	0	2.51341e-07	2.06121e-07	0.58767	0.442975	0	1.38478	1.13563
Lonza5-H3	1.08941e-07	1.0906e-07	1.13037e-07	1.08501e-07	1.30499e-07	2.24474e-07	1.57388e-07	1.13657e-07	1.00109	1.0376	0.995959	1.19788	2.06051	1.44471	1.04329		Lonza5-H3	1.08941e-07	1.23092e-07	1.32554e-07	5.00501e-07	1.1514e-07	2.85647e-07	1.12989	1.21675	4.59424	1.0569	2.62204
Lonza5-H4	2.70911e-07	2.65419e-07	2.55662e-07	2.76861e-07	3.00796e-07	1.13843e-07	3.1642e-07	2.64686e-07	0.979727	0.943713	1.02196	1.11031	0.420223	1.16798	0.977021		Lonza5-H4	2.70911e-07	1.9969e-07	2.27281e-07	2.5113e-07	2.95332e-07	1.9714e-07	0.737105	0.838951	0.926983	1.09014	0.727691
Lonza4-H1	2.05528e-07	2.2028e-07	1.56189e-07	1.97719e-07	1.77253e-07	9.33554e-08	2.50481e-07	1.84857e-07	1.07178	0.759942	0.962007	0.862426	0.454223	1.21872	0.899427		Lonza4-H1	2.05528e-07	7.8422e-08	1.19836e-07	1.99266e-07	1.82256e-07	0	0.381564	0.583064	0.969534	0.886768	0
Lonza4-H2	1.10189e-07	1.18331e-07	1.441e-07	1.01292e-07	1.31893e-07	1.78575e-07	1.80331e-07	1.05592e-07	1.07389	1.30776	0.919262	1.19697	1.62062	1.63657	0.95828		Lonza4-H2	1.10189e-07	8.97934e-08	1.24524e-07	3.6675e-07	0	2.20543e-07	0.814905	1.13009	3.32838	0	2.0015
Lonza4-H3	5.69231e-08	5.74587e-08	6.92202e-08	5.55088e-08	5.02533e-08	9.24787e-08	6.14706e-08	5.40293e-08	1.00941	1.21603	0.975155	0.882829	1.62463	1.07989	0.949163		Lonza4-H3	5.69231e-08	3.79864e-08	1.47198e-08	0	4.42318e-08	7.54948e-08	0.667329	0.258592	0	0.777045	1.32626
Lonza8-H1	1.40267e-07	1.48016e-07	1.29042e-07	1.34846e-07	1.09434e-07	1.08489e-07	1.3318e-07	1.45531e-07	1.05525	0.919977	0.961354	0.780183	0.773447	0.949475	1.03753		Lonza8-H1	1.40267e-07	1.74664e-07	1.35939e-07	0	1.48606e-07	1.85982e-07	1.24522	0.969143	0	1.05945	1.32592
Lonza8-H2	6.87543e-08	7.33316e-08	6.3632e-08	6.5336e-08	6.80102e-08	0	4.62526e-08	5.78427e-08	1.06658	0.925498	0.950283	0.989177	0	0.672723	0.841297		Lonza8-H2	6.87543e-08	2.30372e-08	3.66223e-08	0	0	1.00694e-07	0.335066	0.532655	0	0	1.46454
Lonza8-H3	2.16333e-07	2.39933e-07	1.40765e-07	2.02715e-07	1.95918e-07	0	2.04455e-07	1.9995e-07	1.10909	0.650684	0.93705	0.905631	0	0.945091	0.924267		Lonza8-H3	2.16333e-07	1.56542e-07	5.31e-08	0	2.00372e-07	6.03226e-07	0.723614	0.245455	0	0.926219	2.78841
Lonza8-H4	1.72203e-07	1.80328e-07	2.22202e-07	1.61786e-07	1.46654e-07	1.2206e-07	2.37967e-07	1.63296e-07	1.04718	1.29035	0.939507	0.851634	0.708815	1.3819	0.948275		Lonza8-H4	1.72203e-07	3.25925e-07	1.65417e-07	2.79282e-07	2.09297e-07	0	1.89268	0.960592	1.62182	1.21541	0
KH1_11F	3.55757e-07	3.77051e-07	3.38646e-07	3.4155e-07	3.25829e-07	7.20791e-07	2.32757e-07	3.45519e-07	1.05985	0.951901	0.960066	0.915875	2.02608	0.654258	0.97122		KH1_11F	3.55757e-07	2.39104e-07	3.62745e-07	9.28798e-07	2.79641e-07	8.061e-07	0.672097	1.01964	2.61076	0.786045	2.26587
KH1_1F	4.06712e-07	4.51588e-07	4.15478e-07	3.7258e-07	3.74068e-07	3.14116e-07	4.13866e-07	3.92083e-07	1.11034	1.02155	0.916079	0.919738	0.772331	1.01759	0.964031		KH1_1F	4.06712e-07	4.66462e-07	3.96497e-07	3.27082e-07	3.20084e-07	7.52165e-07	1.14691	0.974884	0.804211	0.787005	1.84938
LH1_1F	4.37086e-07	4.68436e-07	5.09087e-07	4.05266e-07	5.02188e-07	5.1475e-07	5.48772e-07	4.32895e-07	1.07173	1.16473	0.927199	1.14895	1.17769	1.25552	0.990413		LH1_1F	4.37086e-07	3.89144e-07	4.67577e-07	0	5.54012e-07	4.05191e-07	0.890316	1.06976	0	1.26751	0.927029
LH1_5F	3.66478e-07	4.0461e-07	3.12376e-07	3.4472e-07	3.42576e-07	3.87185e-07	2.21035e-07	3.29811e-07	1.10405	0.852372	0.940629	0.934778	1.0565	0.603133	0.899946		LH1_5F	3.66478e-07	2.50178e-07	3.31403e-07	2.67155e-07	2.64449e-07	6.29162e-07	0.682654	0.904292	0.728978	0.721596	1.71678
Lonza6-H1	5.9567e-07	6.12515e-07	5.34804e-07	5.86076e-07	6.0328e-07	4.64642e-07	8.37101e-07	5.9378e-07	1.02828	0.89782	0.983894	1.01278	0.780034	1.40531	0.996827		Lonza6-H1	5.9567e-07	7.20811e-07	4.82478e-07	5.20456e-07	1.09416e-06	3.98408e-07	1.21009	0.809977	0.873733	1.83687	0.668841
Lonza6-H2	3.96576e-07	4.47846e-07	3.69843e-07	3.56795e-07	3.94243e-07	2.80789e-07	3.27125e-07	3.72518e-07	1.12928	0.93259	0.899689	0.994118	0.708034	0.824873	0.939336		Lonza6-H2	3.96576e-07	2.39479e-07	2.16635e-07	0	4.16848e-07	6.02361e-07	0.603867	0.546264	0	1.05112	1.51891
Lonza6-H3	3.51758e-07	3.9165e-07	2.76477e-07	3.24265e-07	3.42348e-07	3.38185e-07	2.80813e-07	3.09268e-07	1.11341	0.785987	0.921841	0.973248	0.961414	0.798313	0.879206		Lonza6-H3	3.51758e-07	1.73248e-07	2.19625e-07	3.81294e-07	2.34479e-07	1.46807e-07	0.49252	0.624364	1.08397	0.666591	0.417352
Lonza6-H4	6.46063e-07	6.72037e-07	5.13991e-07	6.34844e-07	5.4545e-07	1.82285e-07	4.87088e-07	5.9952e-07	1.0402	0.795574	0.982635	0.844267	0.282148	0.753932	0.927959		Lonza6-H4	6.46063e-07	3.23406e-07	5.9812e-07	0	2.43447e-07	9.29787e-07	0.50058	0.925792	0	0.376816	1.43916
Lonza2-H1	8.29583e-07	9.48675e-07	7.41949e-07	7.35788e-07	7.69193e-07	7.12599e-07	6.07103e-07	7.67698e-07	1.14356	0.894364	0.886938	0.927205	0.858985	0.731818	0.925403		Lonza2-H1	8.29583e-07	5.08335e-07	5.31994e-07	6.44812e-07	2.05987e-07	8.67768e-07	0.612759	0.641279	0.777273	0.248302	1.04603
Lonza2-H2	7.36252e-07	8.37013e-07	6.19424e-07	6.6093e-07	5.76561e-07	3.77369e-07	5.22841e-07	6.56616e-07	1.13686	0.84132	0.897695	0.783102	0.512554	0.710139	0.891836		Lonza2-H2	7.36252e-07	3.89361e-07	4.25445e-07	2.82832e-07	3.27062e-07	5.22597e-07	0.528842	0.577853	0.384151	0.444225	0.709807
Lonza2-H3	8.2908e-07	9.90215e-07	6.54671e-07	7.13642e-07	5.57774e-07	6.93168e-07	4.40554e-07	6.9356e-07	1.19435	0.789636	0.860763	0.672763	0.836069	0.531377	0.836542		Lonza2-H3	8.2908e-07	5.13936e-07	5.10453e-07	7.71996e-07	2.45218e-07	4.70436e-07	0.619887	0.615687	0.931148	0.295771	0.56742
Lonza2-H4	7.57623e-07	8.58402e-07	5.39541e-07	6.92044e-07	6.41992e-07	3.08157e-07	4.7678e-07	6.95249e-07	1.13302	0.712149	0.913442	0.847377	0.406741	0.629311	0.917672		Lonza2-H4	7.57623e-07	3.14928e-07	5.21539e-07	2.29919e-07	4.76293e-07	1.03825e-06	0.415679	0.688388	0.303474	0.628668	1.37041
Lonza7-H1	7.76205e-07	7.80458e-07	8.34383e-07	7.6753e-07	5.96975e-07	4.99829e-07	1.09393e-06	7.49577e-07	1.00548	1.07495	0.988824	0.769094	0.64394	1.40933	0.965694		Lonza7-H1	7.76205e-07	8.94076e-07	5.67682e-07	4.2669e-07	1.28016e-06	1.08195e-06	1.15185	0.731356	0.549713	1.64925	1.39389
Lonza7-H2	7.08666e-07	7.7965e-07	6.19524e-07	6.60911e-07	5.7336e-07	8.3689e-07	5.1559e-07	6.50863e-07	1.10017	0.874211	0.932612	0.809068	1.18094	0.72755	0.918434		Lonza7-H2	7.08666e-07	6.76344e-07	6.17071e-07	1.22165e-06	4.19114e-07	1.02041e-06	0.95439	0.870749	1.72388	0.591412	1.4399
Lonza7-H3	6.93127e-07	7.70885e-07	6.27934e-07	6.38192e-07	6.64286e-07	8.99041e-07	7.70282e-07	6.51917e-07	1.11219	0.905944	0.920743	0.958391	1.29708	1.11131	0.940545		Lonza7-H3	6.93127e-07	6.67324e-07	5.52211e-07	9.63234e-07	9.62794e-07	1.21723e-06	0.962773	0.796695	1.38969	1.38906	1.75614
Lonza7-H4	7.91141e-07	8.49853e-07	8.44653e-07	7.41562e-07	7.48258e-07	9.10673e-07	9.1512e-07	7.86121e-07	1.07421	1.06764	0.937332	0.945795	1.15109	1.15671	0.993655		Lonza7-H4	7.91141e-07	1.03553e-06	6.98605e-07	1.21804e-06	1.29085e-06	7.55638e-07	1.3089	0.883035	1.5396	1.63163	0.955125
Lonza3-H1	5.75604e-07	6.09373e-07	5.52157e-07	5.53075e-07	5.22902e-07	5.02618e-07	6.31586e-07	5.27749e-07	1.05867	0.959265	0.960859	0.908441	0.8732	1.09726	0.91686		Lonza3-H1	5.75604e-07	5.61295e-07	4.52784e-07	5.25948e-07	5.18431e-07	1.17396e-06	0.975141	0.786623	0.913733	0.900672	2.03953
Lonza3-H2	8.0057e-07	8.9863e-07	7.97493e-07	7.26998e-07	7.67155e-07	9.62286e-07	6.02339e-07	7.93109e-07	1.12249	0.996157	0.9081	0.958262	1.202	0.752388	0.99068		Lonza3-H2	8.0057e-07	7.68445e-07	7.49274e-07	1.57127e-06	5.84963e-07	9.59252e-07	0.959872	0.935925	1.96269	0.730683	1.19821
Lonza3-H3	6.82802e-07	7.4257e-07	5.84282e-07	6.45689e-07	6.6094e-07	3.26121e-07	5.98521e-07	6.60282e-07	1.08753	0.855712	0.945645	0.967982	0.477622	0.876566	0.967017		Lonza3-H3	6.82802e-07	7.75544e-07	7.55574e-07	6.90267e-07	6.97791e-07	2.65648e-07	1.13583	1.10658	1.01093	1.02195	0.389055
Lonza3-H4	7.75687e-07	8.25685e-07	6.24256e-07	7.49076e-07	6.9181e-07	6.13889e-07	4.13936e-07	6.66102e-07	1.06446	0.804778	0.965695	0.891868	0.791413	0.533638	0.858726		Lonza3-H4	7.75687e-07	4.46512e-07	5.8686e-07	2.65887e-07	4.24033e-07	8.01261e-07	0.575634	0.756569	0.342776	0.546654	1.03297

### Sheet: Table S7
Total genome
Orgin	LSCs	LSCs	Lonza hepatopcytes	Lonza hepatopcytes
Age group	LSCs parent clones	LSCs kindered cells	Young	Aged
Open chromatin region	195.53±75.07	290.29±116.34	366.28±221.28	1112.49±256.20
promoter	18.03±7.62	38.33±16.17	56.24±41.83	153.12±41.11
5'UTR	2.09±1.28	3.92±3.63	4.81±4.97	12.41±6.62
non-synonymous	3.52±2.09	9.01±6.09	9.89±7.20	32.10±11.27
synonymous	2.07±1.59	4.89±4.52	3.39±3.73	11.14±6.54
LOF	0.00±0.00	0.41±0.88	1.69±2.99	2.05±2.09
Damaging	2.13±1.94	6.20±4.40	7.02±6.79	22.40±7.63
Tolerated	1.39±1.04	2.81±2.08	2.87±2.94	9.22±5.65
Intron	317.11±112.89	432.92±130.73	545.38±309.45	1663.63±350.07
3'UTR	5.35±2.16	11.91±5.85	21.26±13.12	57.65±24.67
Functional liver genome
Orginal	LSCs	LSCs	Lonza hepatopcytes	Lonza hepatopcytes
Age group	LSCs parent clones	LSCs kindered cells	Young	Aged
Open chromatin region	1.74±1.24	4.52±3.04	8.35±8.69	20.39±10.33
promoter	7.11±2.41	16.98±11.03	25.50±20.74	71.44±25.91
5'UTR	0.86±1.02	1.49±1.83	2.22±2.87	6.40±5.20
non-synonymous	0.69±1.03	2.90±2.99	3.60±3.49	13.05±8.20
synonymous	0.86±0.71	2.05±2.05	2.18±2.90	5.72±4.25
LOF	0.00±0.00	0.19±0.59	0.39±1.05	1.05±1.47
Damaging	0.52±1.01	2.26±2.35	2.22±2.83	9.53±5.86
Tolerated	0.17±0.48	0.64±1.06	1.38±2.41	3.52±3.01
Intron	-	-	-	-
3'UTR	1.74±1.24	4.88±4.05	8.99±6.46	26.81±18.91

### Sheet: Table S8
	Total genome		Functional genome		Transcribed genome	Unranscribed genome
Sample ID	SNV frequency	Ratio to the average of 0 y.o.	SNV frequency	Ratio to the average of 0 y.o.	SNV frequency	SNV frequency
Lonza5_H1	5.46791e-09	0.937931	1.45681e-07	0.824177	1.46011e-07	1.45677e-07
Lonza5_H2	4.46652e-09	0.772414	1.81503e-07	1.02684	1.13684e-07	1.9735e-07
Lonza5_H3	5.65437e-09	0.993103	1.08941e-07	0.616325	1.10065e-07	1.08807e-07
Lonza5_H4	7.56735e-09	1.29655	2.70911e-07	1.53266	2.50308e-07	2.8474e-07
Lonza4_H1	4.23769e-09	0.744828	2.05528e-07	1.16276	1.43774e-07	2.15032e-07
Lonza4_H2	4.81875e-09	0.827586	1.10189e-07	0.623385	9.50979e-08	1.08538e-07
Lonza4_H3	9.03541e-10	0.162479	5.69231e-08	0.322038	3.24571e-08	6.65099e-08
Lonza8_H1	4.74944e-09	0.827586	1.40267e-07	0.793549	9.92586e-08	1.48235e-07
Lonza8_H2	9.59362e-10	0.165517	6.87543e-08	0.388972	5.50083e-08	6.91936e-08
Lonza8_H3	4.48692e-09	0.772414	2.16333e-07	1.22389	1.40811e-07	2.19873e-07
Lonza8_H4	6.58322e-09	1.15862	1.72203e-07	0.974226	1.76304e-07	1.62062e-07
Lonza_KH1_11F	1.64449e-08	2.84138	3.55757e-07	2.01267	2.68262e-07	3.72481e-07
Lonza_KH1_1F	1.84869e-08	3.2	4.06712e-07	2.30094	3.05322e-07	4.05241e-07
Lonza_LH1_1F	1.64938e-08	2.86897	4.37086e-07	2.47278	3.69553e-07	4.2978e-07
Lonza_LH1_5F	1.59091e-08	2.73103	3.66478e-07	2.07332	2.69012e-07	3.73538e-07
Lonza6_H1	1.78107e-08	3.06207	5.9567e-07	3.36995	5.58554e-07	5.89985e-07
Lonza6_H2	9.72954e-09	1.65517	3.96576e-07	2.2436	2.76589e-07	3.87528e-07
Lonza6_H3	7.40024e-09	1.26897	3.51758e-07	1.99004	2.83224e-07	3.35342e-07
Lonza6_H4	1.74184e-08	3.03448	6.46063e-07	3.65505	5.53721e-07	6.5192e-07
Lonza2_H1	1.61769e-08	2.81379	8.29583e-07	4.6933	5.20903e-07	8.11058e-07
Lonza2_H2	1.42843e-08	2.48276	7.36252e-07	4.16529	5.72676e-07	6.87657e-07
Lonza2_H3	1.70777e-08	2.95172	8.2908e-07	4.69045	4.77979e-07	7.97265e-07
Lonza2_H4	1.93201e-08	3.31034	7.57623e-07	4.28619	4.67708e-07	7.59789e-07
Lonza7_H1	3.22763e-08	5.57241	7.76205e-07	4.39132	7.65923e-07	7.75841e-07
Lonza7_H2	2.87093e-08	4.96552	7.08666e-07	4.00923	5.4409e-07	7.04885e-07
Lonza7_H3	3.0592e-08	5.29655	6.93127e-07	3.92131	5.63376e-07	6.68687e-07
Lonza7_H4	3.93385e-08	6.78621	7.91141e-07	4.47582	7.2652e-07	7.63259e-07
Lonza3_H1	2.52671e-08	4.38621	5.75604e-07	3.25644	4.73593e-07	5.88935e-07
Lonza3_H2	3.09418e-08	5.35172	8.0057e-07	4.52916	6.75354e-07	7.57486e-07
Lonza3_H3	2.7951e-08	4.88276	6.82802e-07	3.8629	5.71746e-07	6.70539e-07
Lonza3_H4	2.0523e-08	3.55862	7.75687e-07	4.38839	6.80935e-07	7.61594e-07
LSC5_pcl12	1.65708e-09	0.286842	1.47204e-07	0.832793	8.15826e-08	1.38385e-07
LSC5_pcl32	4.13571e-09	0.715895	1.81335e-07	1.02589	1.0429e-07	1.87192e-07
LSC5_pcl52	1.10628e-08	1.91499	2.59551e-07	1.46839	1.75029e-07	2.69551e-07
LSC_SC_1_2	6.97638e-09	1.20762	2.17663e-07	1.23141	1.22237e-07	2.14227e-07
LSC_SC_3_4	5.78375e-09	1.00117	2.36049e-07	1.33543	1.47262e-07	2.27009e-07
LSC_SC_4_2	7.33546e-09	1.26977	2.89995e-07	1.64063	1.75103e-07	2.81445e-07
LSC4_pcl21	2.08492e-09	0.360902	1.19734e-07	0.677387	6.73987e-08	1.2326e-07
LSC4_pcl22	8.78919e-10	0.152142	1.19533e-07	0.676248	5.9474e-08	1.25571e-07
LSC4_pcl32	3.92246e-09	0.678982	1.61424e-07	0.913246	1.17838e-07	1.61572e-07
LSC4_pcl34	5.49118e-09	0.950529	1.91799e-07	1.08509	1.26836e-07	1.9262e-07
LSC5_pcl1Bulk	1.07209e-09	0.18558	9.37006e-08	0.530104	5.65887e-08	8.45766e-08
LSC5_pcl3Bulk	1.91291e-09	0.331126	1.1597e-07	0.656091	6.003e-08	1.15883e-07
LSC5_pcl5Bulk	1.32617e-09	0.229562	1.14493e-07	0.647735	5.96109e-08	1.1152e-07
LSC_P_clone1	2.55157e-09	0.441679	1.84563e-07	1.04415	9.20381e-08	1.73339e-07
LSC_P_clone3	2.63351e-09	0.455863	2.29774e-07	1.29993	1.12103e-07	2.16354e-07
LSC_P_clone4	3.04887e-09	0.527763	2.33892e-07	1.32323	1.09202e-07	2.26945e-07
LSC4_pcl2Bulk	6.81801e-10	0.11802	1.06588e-07	0.603014	5.22449e-08	1.11246e-07
LSC4_pcl3Bulk	2.23928e-09	0.387621	1.22489e-07	0.692969	6.41177e-08	1.19065e-07
